# Evotuning protocols for Transformer-based variant effect prediction on multi-domain proteins

**DOI:** 10.1101/2021.03.05.434175

**Authors:** Hideki Yamaguchi, Yutaka Saito

## Abstract

Accurate variant effect prediction has broad impacts on protein engineering. Recent machine learning approaches toward this end are based on representation learning, by which feature vectors are learned and generated from unlabeled sequences. However, it is unclear how to effectively learn evolutionary properties of an engineering target protein from homologous sequences, taking into account the protein’s sequence-level structure called domain architecture (DA). Additionally, no optimal protocols are established for incorporating such properties into Transformer, the neural network well-known to perform the best in natural language processing research. This article proposes DA-aware evolutionary fine-tuning, or “evotuning”, protocols for Transformer-based variant effect prediction, considering various combinations of homology search, fine-tuning, and sequence vectorization strategies. We exhaustively evaluated our protocols on diverse proteins with different functions and DAs. The results indicated that our protocols achieved significantly better performances than previous DA-unaware ones. The visualizations of attention maps suggested that the structural information was incorporated by evotuning without direct supervision, possibly leading to better prediction accuracy.

**Availability:** https://github.com/dlnp2/evotuning_protocols_for_transformers

**Supplementary information:** Supplementary data are available at *Briefings in Bioinformatics* online.
