## Supplementary Data S1 for "Evotuning protocols for Transformer-based variant effect prediction on multi-domain proteins"

### Sheet: TEM-1
rank	spearman	model_name	embedding_type	training_size		rank	spearman	model_name	embedding_type	training_size
1	0.78467	mt_full	full	0.8		1	0.639458	mt_wt_full	full	0.1
2	0.78115	mt_wt_full	full	0.8		2	0.639436	wt_full	full	0.1
3	0.78115	wt_full	full	0.8		3	0.635094	full	full	0.1
4	0.777755	full	full	0.8		4	0.630388	mt_full	full	0.1
5	0.69894	bert	full	0.8		5	0.449014	bert	full	0.1

### Sheet: APH(3')-II
rank	spearman	model_name	embedding_type	training_size		rank	spearman	model_name	embedding_type	training_size
1	0.676772	full	full	0.8		1	0.451775	mt_wt_full	full	0.1
2	0.675652	mt_wt_full	full	0.8		2	0.451775	wt_full	full	0.1
3	0.675652	wt_full	full	0.8		3	0.445035	mt_full	full	0.1
4	0.672086	mt_full	full	0.8		4	0.423328	full	full	0.1
5	0.668344	bert	full	0.8		5	0.37691	bert	full	0.1

### Sheet: Ubiquitin
rank	spearman	model_name	embedding_type	training_size		rank	spearman	model_name	embedding_type	training_size
1	0.629085	domain_2-gram	domain	0.8		1	0.436337	full_1-gram	domain	0.1
2	0.623511	full_2-gram	full	0.8		2	0.435553	mt_full	domain	0.1
3	0.621861	mt_domain_2-gram	domain	0.8		3	0.432479	mt_wt_domain	domain	0.1
4	0.621789	wt_full_1-gram	full	0.8		4	0.432479	wt_domain	domain	0.1
5	0.621789	mt_wt_full_1-gram	full	0.8		5	0.430638	full_2-gram	domain	0.1
6	0.621607	mt_full_1-gram	full	0.8		6	0.429641	mt_domain	full	0.1
7	0.619625	mt_full_2-gram	domain	0.8		7	0.42871	mt_full_1-gram	domain	0.1
8	0.618212	mt_full	domain	0.8		8	0.427047	mt_full_3-gram	full	0.1
9	0.617272	mt_wt_domain_1-gram	domain	0.8		9	0.42681	full	domain	0.1
10	0.617272	wt_domain_1-gram	domain	0.8		10	0.425673	mt_full_2-gram	domain	0.1
11	0.617032	mt_wt_full_1-gram	domain	0.8		11	0.425191	mt_domain_1-gram	full	0.1
12	0.617032	wt_full_1-gram	domain	0.8		12	0.422572	wt_domain_2-gram	full	0.1
13	0.61685	domain_1-gram	domain	0.8		13	0.422572	mt_wt_domain_2-gram	full	0.1
14	0.614286	mt_domain_1-gram	full	0.8		14	0.42254	mt_wt_full_1-gram	domain	0.1
15	0.614002	mt_wt_domain	domain	0.8		15	0.422527	wt_full_1-gram	domain	0.1
16	0.614002	wt_domain	domain	0.8		16	0.422059	wt_full_3-gram	full	0.1
17	0.613006	domain	domain	0.8		17	0.422049	mt_wt_full_3-gram	full	0.1
18	0.611861	full_1-gram	domain	0.8		18	0.419832	mt_wt_domain_3-gram	full	0.1
19	0.611816	wt_domain_1-gram	full	0.8		19	0.419832	wt_domain_3-gram	full	0.1
20	0.611816	mt_wt_domain_1-gram	full	0.8		20	0.418954	mt_domain	domain	0.1
21	0.610799	mt_domain_2-gram	full	0.8		21	0.418369	domain_2-gram	full	0.1
22	0.610602	domain_3-gram	domain	0.8		22	0.418365	mt_wt_domain	full	0.1
23	0.609342	mt_domain	domain	0.8		23	0.418365	wt_domain	full	0.1
24	0.608351	domain_2-gram	full	0.8		24	0.416108	mt_full_1-gram	full	0.1
25	0.607946	mt_wt_full	domain	0.8		25	0.415551	mt_domain_1-gram	domain	0.1
26	0.607946	wt_full	domain	0.8		26	0.415347	mt_domain_2-gram	full	0.1
27	0.607607	mt_domain_1-gram	domain	0.8		27	0.414438	domain_1-gram	full	0.1
28	0.607226	domain_1-gram	full	0.8		28	0.413728	mt_wt_full	domain	0.1
29	0.607063	wt_full_2-gram	full	0.8		29	0.413728	wt_full	domain	0.1
30	0.607063	mt_wt_full_2-gram	full	0.8		30	0.412887	domain_2-gram	domain	0.1
31	0.605457	full	domain	0.8		31	0.411744	wt_full_2-gram	full	0.1
32	0.604956	domain	full	0.8		32	0.411744	mt_wt_full_2-gram	full	0.1
33	0.604669	full_3-gram	domain	0.8		33	0.411183	mt_full	full	0.1
34	0.604048	mt_wt_full_3-gram	domain	0.8		34	0.409774	domain_3-gram	domain	0.1
35	0.604048	wt_full_3-gram	domain	0.8		35	0.409706	mt_domain_3-gram	domain	0.1
36	0.603808	mt_full_2-gram	full	0.8		36	0.409018	mt_wt_domain_2-gram	domain	0.1
37	0.603204	mt_full	full	0.8		37	0.409018	wt_domain_2-gram	domain	0.1
38	0.602926	mt_domain_3-gram	domain	0.8		38	0.408299	full_2-gram	full	0.1
39	0.60121	full_2-gram	domain	0.8		39	0.406864	domain_1-gram	domain	0.1
40	0.600641	wt_domain_3-gram	domain	0.8		40	0.406218	mt_domain_2-gram	domain	0.1
41	0.600641	mt_wt_domain_3-gram	domain	0.8		41	0.406129	mt_full_2-gram	full	0.1
42	0.60014	wt_full	full	0.8		42	0.403904	domain_3-gram	full	0.1
43	0.60014	mt_wt_full	full	0.8		43	0.402575	domain	domain	0.1
44	0.600009	mt_full_3-gram	domain	0.8		44	0.401846	mt_domain_3-gram	full	0.1
45	0.598241	domain_3-gram	full	0.8		45	0.400663	mt_full_3-gram	domain	0.1
46	0.597976	mt_wt_domain_2-gram	domain	0.8		46	0.400646	wt_full	full	0.1
47	0.597976	wt_domain_2-gram	domain	0.8		47	0.400646	mt_wt_full	full	0.1
48	0.597477	full_3-gram	full	0.8		48	0.400202	domain	full	0.1
49	0.597312	mt_domain	full	0.8		49	0.399054	wt_domain_1-gram	full	0.1
50	0.597125	wt_full_3-gram	full	0.8		50	0.399054	mt_wt_domain_1-gram	full	0.1
51	0.597125	mt_wt_full_3-gram	full	0.8		51	0.398943	wt_domain_1-gram	domain	0.1
52	0.597	mt_wt_domain_2-gram	full	0.8		52	0.398934	mt_wt_domain_1-gram	domain	0.1
53	0.597	wt_domain_2-gram	full	0.8		53	0.397751	mt_wt_full_2-gram	domain	0.1
54	0.596659	wt_full_2-gram	domain	0.8		54	0.397747	wt_full_2-gram	domain	0.1
55	0.596659	mt_wt_full_2-gram	domain	0.8		55	0.397064	bert	domain	0.1
56	0.595475	bert	domain	0.8		56	0.396365	full_3-gram	full	0.1
57	0.595171	mt_full_1-gram	domain	0.8		57	0.395208	mt_wt_full_1-gram	full	0.1
58	0.594907	mt_domain_3-gram	full	0.8		58	0.395208	wt_full_1-gram	full	0.1
59	0.594094	wt_domain	full	0.8		59	0.390813	wt_domain_3-gram	domain	0.1
60	0.594094	mt_wt_domain	full	0.8		60	0.390813	mt_wt_domain_3-gram	domain	0.1
61	0.593405	mt_full_3-gram	full	0.8		61	0.388235	full	full	0.1
62	0.592681	full_1-gram	full	0.8		62	0.387149	full_3-gram	domain	0.1
63	0.586637	wt_domain_3-gram	full	0.8		63	0.382228	mt_wt_full_3-gram	domain	0.1
64	0.586637	mt_wt_domain_3-gram	full	0.8		64	0.382228	wt_full_3-gram	domain	0.1
65	0.582694	full	full	0.8		65	0.35245	full_1-gram	full	0.1
66	0.578215	bert	full	0.8		66	0.35164	bert	full	0.1

### Sheet: YAP65
rank	spearman	model_name	embedding_type	training_size		rank	spearman	model_name	embedding_type	training_size
1	0.769564	domain	domain	0.8		1	0.539809	mt_domain_2-gram	domain	0.1
2	0.758833	mt_domain	domain	0.8		2	0.525355	mt_full_2-gram	domain	0.1
3	0.754774	domain	full	0.8		3	0.467269	mt_wt_domain	domain	0.1
4	0.74866	mt_full	domain	0.8		4	0.467269	wt_domain	domain	0.1
5	0.735051	mt_full	full	0.8		5	0.467	mt_full	domain	0.1
6	0.725988	mt_domain_2-gram	domain	0.8		6	0.45741	full_1-gram	domain	0.1
7	0.725137	mt_full_2-gram	domain	0.8		7	0.456592	mt_domain	domain	0.1
8	0.723086	mt_domain	full	0.8		8	0.454908	full_2-gram	domain	0.1
9	0.722153	full	full	0.8		9	0.452204	domain	full	0.1
10	0.722039	domain_2-gram	domain	0.8		10	0.447688	domain	domain	0.1
11	0.721748	full_3-gram	full	0.8		11	0.42553	mt_full_1-gram	domain	0.1
12	0.721595	full	domain	0.8		12	0.41919	domain_2-gram	domain	0.1
13	0.71733	mt_full_2-gram	full	0.8		13	0.415286	mt_wt_full	domain	0.1
14	0.715123	domain_2-gram	full	0.8		14	0.415281	wt_full	domain	0.1
15	0.715094	full_2-gram	full	0.8		15	0.399912	full_2-gram	full	0.1
16	0.712137	mt_wt_domain	domain	0.8		16	0.399085	full_3-gram	domain	0.1
17	0.712137	wt_domain	domain	0.8		17	0.392483	domain_2-gram	full	0.1
18	0.710224	mt_wt_full	domain	0.8		18	0.391331	mt_domain	full	0.1
19	0.710224	wt_full	domain	0.8		19	0.387948	mt_full	full	0.1
20	0.707199	mt_domain_2-gram	full	0.8		20	0.372087	wt_domain	full	0.1
21	0.705915	full_2-gram	domain	0.8		21	0.372087	mt_wt_domain	full	0.1
22	0.703304	mt_full_1-gram	domain	0.8		22	0.37066	full_3-gram	full	0.1
23	0.702866	wt_domain	full	0.8		23	0.358686	mt_domain_1-gram	domain	0.1
24	0.702866	mt_wt_domain	full	0.8		24	0.356631	wt_full	full	0.1
25	0.701053	full_1-gram	domain	0.8		25	0.356631	mt_wt_full	full	0.1
26	0.700973	full_3-gram	domain	0.8		26	0.355734	full	domain	0.1
27	0.697387	wt_full	full	0.8		27	0.343024	mt_full_2-gram	full	0.1
28	0.697387	mt_wt_full	full	0.8		28	0.340953	mt_domain_2-gram	full	0.1
29	0.680161	mt_domain_1-gram	domain	0.8		29	0.339614	domain_1-gram	domain	0.1
30	0.667303	domain_1-gram	domain	0.8		30	0.322088	full	full	0.1
31	0.64395	domain_3-gram	domain	0.8		31	0.289856	mt_wt_domain_2-gram	domain	0.1
32	0.643934	wt_full_2-gram	domain	0.8		32	0.289856	bert	domain	0.1
33	0.643934	mt_wt_full_2-gram	domain	0.8		33	0.289856	wt_domain_2-gram	domain	0.1
34	0.643933	wt_domain_2-gram	domain	0.8		34	0.289855	mt_domain_3-gram	domain	0.1
35	0.643933	mt_wt_domain_2-gram	domain	0.8		35	0.289855	wt_full_2-gram	domain	0.1
36	0.643933	bert	domain	0.8		36	0.289855	mt_wt_full_2-gram	domain	0.1
37	0.64393	wt_domain_1-gram	domain	0.8		37	0.289854	domain_3-gram	domain	0.1
38	0.64393	mt_wt_domain_1-gram	domain	0.8		38	0.289854	mt_wt_full_1-gram	domain	0.1
39	0.643821	wt_full_1-gram	domain	0.8		39	0.289854	wt_full_1-gram	domain	0.1
40	0.643821	mt_wt_full_1-gram	domain	0.8		40	0.289853	mt_wt_domain_1-gram	domain	0.1
41	0.643674	mt_domain_3-gram	domain	0.8		41	0.289853	wt_domain_1-gram	domain	0.1
42	0.625412	mt_domain_1-gram	full	0.8		42	0.127226	full_1-gram	full	0.1
43	0.623265	mt_full_1-gram	full	0.8		43	0.0826266	mt_domain_1-gram	full	0.1
44	0.616241	wt_full_2-gram	full	0.8		44	0.0771412	mt_full_1-gram	full	0.1
45	0.616241	mt_wt_full_2-gram	full	0.8		45	0.0709424	domain_3-gram	full	0.1
46	0.616116	mt_wt_domain_2-gram	full	0.8		46	0.0709418	wt_full_1-gram	full	0.1
47	0.616116	wt_domain_2-gram	full	0.8		47	0.0709418	mt_wt_full_1-gram	full	0.1
48	0.616116	bert	full	0.8		48	0.0709382	mt_wt_domain_2-gram	full	0.1
49	0.61582	wt_full_1-gram	full	0.8		49	0.0709382	bert	full	0.1
50	0.61582	mt_wt_full_1-gram	full	0.8		50	0.0709382	wt_domain_2-gram	full	0.1
51	0.615811	domain_3-gram	full	0.8		51	0.0709374	mt_wt_full_2-gram	full	0.1
52	0.615485	mt_wt_domain_1-gram	full	0.8		52	0.0709374	wt_full_2-gram	full	0.1
53	0.615485	wt_domain_1-gram	full	0.8		53	0.0709271	mt_domain_3-gram	full	0.1
54	0.61548	mt_domain_3-gram	full	0.8		54	0.0709268	mt_wt_domain_1-gram	full	0.1
55	0.59794	domain_1-gram	full	0.8		55	0.0709268	wt_domain_1-gram	full	0.1
56	0.596893	full_1-gram	full	0.8		56	0.0564989	domain_1-gram	full	0.1

### Sheet: E3_ligase
rank	spearman	model_name	embedding_type	training_size		rank	spearman	model_name	embedding_type	training_size
1	0.483728	full	domain	0.8		1	0.245865	wt_domain	domain	0.1
2	0.479836	wt_domain	domain	0.8		2	0.228864	mt_full_2-gram	domain	0.1
3	0.461155	mt_wt_domain	domain	0.8		3	0.227631	domain	full	0.1
4	0.453253	domain_1-gram	domain	0.8		4	0.226962	domain_2-gram	domain	0.1
5	0.452241	mt_full_1-gram	domain	0.8		5	0.218783	mt_domain	full	0.1
6	0.451278	full_1-gram	domain	0.8		6	0.214953	mt_wt_domain_1-gram	domain	0.1
7	0.450196	domain_2-gram	domain	0.8		7	0.214707	full_3-gram	domain	0.1
8	0.449331	mt_domain	domain	0.8		8	0.214149	mt_wt_full	domain	0.1
9	0.448308	mt_full	domain	0.8		9	0.208783	domain_3-gram	domain	0.1
10	0.444051	domain	full	0.8		10	0.192493	mt_domain_2-gram	domain	0.1
11	0.442079	mt_wt_full_1-gram	domain	0.8		11	0.191452	mt_domain_3-gram	domain	0.1
12	0.439156	wt_full	domain	0.8		12	0.185658	wt_domain_1-gram	domain	0.1
13	0.438713	mt_full	full	0.8		13	0.183655	mt_domain_1-gram	domain	0.1
14	0.433355	domain	domain	0.8		14	0.180452	mt_full_1-gram	domain	0.1
15	0.425181	mt_wt_domain_1-gram	domain	0.8		15	0.177483	wt_full	domain	0.1
16	0.421354	mt_domain	full	0.8		16	0.176478	mt_wt_full_1-gram	domain	0.1
17	0.417181	mt_wt_full	domain	0.8		17	0.169366	mt_full	full	0.1
18	0.416497	mt_domain_1-gram	domain	0.8		18	0.168686	full_2-gram	domain	0.1
19	0.41575	domain_3-gram	domain	0.8		19	0.164605	full	domain	0.1
20	0.410625	wt_domain_1-gram	domain	0.8		20	0.163157	mt_wt_domain	domain	0.1
21	0.410042	full_2-gram	domain	0.8		21	0.162809	mt_domain	domain	0.1
22	0.409143	full_3-gram	domain	0.8		22	0.159198	mt_full_3-gram	domain	0.1
23	0.405873	wt_full_1-gram	domain	0.8		23	0.156635	domain	domain	0.1
24	0.40457	mt_domain_2-gram	domain	0.8		24	0.15321	full_1-gram	domain	0.1
25	0.402583	bert	domain	0.8		25	0.14979	full	full	0.1
26	0.402583	wt_domain_3-gram	domain	0.8		26	0.145034	mt_full	domain	0.1
27	0.402583	mt_wt_domain_3-gram	domain	0.8		27	0.134805	wt_full_1-gram	domain	0.1
28	0.401716	mt_full_2-gram	domain	0.8		28	0.123139	domain_1-gram	domain	0.1
29	0.401453	mt_full_3-gram	domain	0.8		29	0.0747357	wt_domain_2-gram	domain	0.1
30	0.394504	mt_domain_3-gram	domain	0.8		30	0.0734641	mt_wt_domain_2-gram	domain	0.1
31	0.394154	full	full	0.8		31	0.0661842	wt_domain_3-gram	domain	0.1
32	0.391795	wt_domain_2-gram	domain	0.8		32	0.0661796	bert	domain	0.1
33	0.389975	wt_full_2-gram	domain	0.8		33	0.0661796	mt_wt_domain_3-gram	domain	0.1
34	0.379206	mt_wt_full_2-gram	domain	0.8		34	0.0621794	mt_wt_full_2-gram	domain	0.1
35	0.365029	mt_wt_domain_2-gram	domain	0.8		35	0.0621093	wt_full_2-gram	domain	0.1
36	0.306043	wt_domain	full	0.8		36	0.0597785	mt_wt_domain	full	0.1
37	0.297005	mt_wt_domain	full	0.8		37	0.048283	wt_domain	full	0.1
38	0.277465	wt_full	full	0.8		38	0.0184735	mt_domain_1-gram	full	0.1
39	0.2346	mt_full_2-gram	full	0.8		39	0.0174034	mt_wt_full	full	0.1
40	0.233753	domain_2-gram	full	0.8		40	0.0166287	full_3-gram	full	0.1
41	0.226931	mt_wt_full	full	0.8		41	0.0161943	wt_full	full	0.1
42	0.212515	wt_domain_1-gram	full	0.8		42	0.0121269	mt_full_3-gram	full	0.1
43	0.206157	full_3-gram	full	0.8		43	0.010926	mt_domain_2-gram	full	0.1
44	0.203674	full_2-gram	full	0.8		44	0.0106472	mt_full_1-gram	full	0.1
45	0.194782	mt_domain_3-gram	full	0.8		45	0.00981042	mt_full_2-gram	full	0.1
46	0.162076	wt_domain_3-gram	full	0.8		46	0.0092498	mt_wt_domain_2-gram	full	0.1
47	0.162076	mt_wt_domain_3-gram	full	0.8		47	0.00871878	full_1-gram	full	0.1
48	0.162076	bert	full	0.8		48	0.00707476	wt_domain_2-gram	full	0.1
49	0.161669	mt_full_1-gram	full	0.8		49	0.00681666	domain_1-gram	full	0.1
50	0.154016	full_1-gram	full	0.8		50	0.00599819	mt_wt_domain_3-gram	full	0.1
51	0.152398	domain_3-gram	full	0.8		51	0.00599819	wt_domain_3-gram	full	0.1
52	0.142853	wt_domain_2-gram	full	0.8		52	0.00599819	bert	full	0.1
53	0.137354	mt_domain_2-gram	full	0.8		53	0.00591812	domain_3-gram	full	0.1
54	0.130809	mt_full_3-gram	full	0.8		54	0.00574062	mt_wt_full_1-gram	full	0.1
55	0.124375	mt_wt_domain_2-gram	full	0.8		55	0.00490019	mt_wt_full_2-gram	full	0.1
56	0.123417	domain_1-gram	full	0.8		56	0.00428513	domain_2-gram	full	0.1
57	0.12187	mt_wt_domain_1-gram	full	0.8		57	0.00360406	wt_full_2-gram	full	0.1
58	0.104101	wt_full_1-gram	full	0.8		58	0.00330413	wt_domain_1-gram	full	0.1
59	0.0987685	wt_full_2-gram	full	0.8		59	0.00286399	mt_domain_3-gram	full	0.1
60	0.0964743	mt_wt_full_2-gram	full	0.8		60	0.00271889	full_2-gram	full	0.1
61	0.0910736	mt_wt_full_1-gram	full	0.8		61	0.00234047	mt_wt_domain_1-gram	full	0.1
62	0.0778719	mt_domain_1-gram	full	0.8		62	-0.00179794	wt_full_1-gram	full	0.1

### Sheet: PSD95
rank	spearman	model_name	embedding_type	training_size		rank	spearman	model_name	embedding_type	training_size
1	0.69387	mt_wt_full_3-gram	domain	0.8		1	0.513347	mt_wt_domain_3-gram	domain	0.1
2	0.693509	wt_full_3-gram	domain	0.8		2	0.510719	wt_domain_3-gram	domain	0.1
3	0.693065	wt_full_2-gram	domain	0.8		3	0.502233	wt_full_3-gram	domain	0.1
4	0.691449	mt_wt_domain_3-gram	domain	0.8		4	0.501142	mt_wt_full_3-gram	domain	0.1
5	0.690409	wt_domain_1-gram	domain	0.8		5	0.492749	wt_full_2-gram	domain	0.1
6	0.690052	wt_domain	domain	0.8		6	0.48456	mt_full_2-gram	full	0.1
7	0.688926	wt_domain_3-gram	domain	0.8		7	0.482685	full_2-gram	full	0.1
8	0.688104	full_2-gram	full	0.8		8	0.481531	domain_2-gram	full	0.1
9	0.687317	mt_wt_full_2-gram	full	0.8		9	0.481125	mt_full_1-gram	full	0.1
10	0.686848	domain_2-gram	full	0.8		10	0.47989	mt_domain_3-gram	full	0.1
11	0.685585	mt_wt_full_1-gram	domain	0.8		11	0.474656	wt_domain_2-gram	domain	0.1
12	0.685293	mt_full_2-gram	full	0.8		12	0.472833	wt_domain	full	0.1
13	0.684624	mt_wt_domain_1-gram	domain	0.8		13	0.472416	domain_3-gram	full	0.1
14	0.682585	mt_wt_full	domain	0.8		14	0.471141	mt_wt_domain_2-gram	domain	0.1
15	0.682333	bert	domain	0.8		15	0.469675	mt_wt_domain_1-gram	domain	0.1
16	0.680384	domain_3-gram	domain	0.8		16	0.469544	domain_3-gram	domain	0.1
17	0.679314	mt_full_1-gram	domain	0.8		17	0.468837	wt_domain	domain	0.1
18	0.678491	full_2-gram	domain	0.8		18	0.467276	mt_full_3-gram	full	0.1
19	0.677843	mt_domain_2-gram	domain	0.8		19	0.466671	mt_wt_full	full	0.1
20	0.677167	mt_domain_3-gram	domain	0.8		20	0.46557	mt_domain_3-gram	domain	0.1
21	0.676772	wt_full_3-gram	full	0.8		21	0.465395	mt_wt_full_2-gram	domain	0.1
22	0.675603	domain_3-gram	full	0.8		22	0.463255	bert	domain	0.1
23	0.675112	mt_wt_domain_2-gram	full	0.8		23	0.461243	mt_domain_2-gram	full	0.1
24	0.674557	full_1-gram	domain	0.8		24	0.453863	mt_full_1-gram	domain	0.1
25	0.67288	mt_wt_domain	domain	0.8		25	0.452312	mt_wt_full	domain	0.1
26	0.672619	domain_2-gram	domain	0.8		26	0.451895	mt_wt_domain	full	0.1
27	0.672586	wt_domain_2-gram	domain	0.8		27	0.448902	wt_full_3-gram	full	0.1
28	0.672521	wt_domain	full	0.8		28	0.445948	domain_1-gram	full	0.1
29	0.672301	mt_full_3-gram	full	0.8		29	0.444221	mt_wt_domain_3-gram	full	0.1
30	0.672052	mt_domain_1-gram	domain	0.8		30	0.441897	mt_domain_2-gram	domain	0.1
31	0.671566	domain	full	0.8		31	0.44109	mt_domain_1-gram	full	0.1
32	0.671537	wt_full	full	0.8		32	0.440118	domain_2-gram	domain	0.1
33	0.670804	mt_full	domain	0.8		33	0.440006	mt_full_2-gram	domain	0.1
34	0.670663	mt_domain_3-gram	full	0.8		34	0.436787	mt_wt_full_2-gram	full	0.1
35	0.669797	mt_full_1-gram	full	0.8		35	0.435622	mt_wt_domain	domain	0.1
36	0.668812	wt_full_2-gram	full	0.8		36	0.434425	mt_wt_full_1-gram	domain	0.1
37	0.668627	mt_wt_full_2-gram	domain	0.8		37	0.434269	wt_full	full	0.1
38	0.668352	mt_domain_2-gram	full	0.8		38	0.43359	mt_wt_domain_2-gram	full	0.1
39	0.66771	mt_wt_domain_2-gram	domain	0.8		39	0.433314	wt_domain_3-gram	full	0.1
40	0.667641	domain	domain	0.8		40	0.43298	full_2-gram	domain	0.1
41	0.665493	wt_full	domain	0.8		41	0.429722	domain_1-gram	domain	0.1
42	0.664593	mt_wt_domain_3-gram	full	0.8		42	0.42956	full_1-gram	full	0.1
43	0.664186	wt_domain_2-gram	full	0.8		43	0.428261	full_1-gram	domain	0.1
44	0.664169	mt_wt_full_3-gram	full	0.8		44	0.426106	mt_domain_1-gram	domain	0.1
45	0.663977	mt_domain	full	0.8		45	0.419895	wt_domain_1-gram	full	0.1
46	0.662481	full_3-gram	domain	0.8		46	0.4187	wt_domain_2-gram	full	0.1
47	0.6609	domain_1-gram	domain	0.8		47	0.418328	domain	full	0.1
48	0.660493	mt_full_3-gram	domain	0.8		48	0.411411	full_3-gram	full	0.1
49	0.660483	wt_domain_3-gram	full	0.8		49	0.409816	mt_full_3-gram	domain	0.1
50	0.659758	mt_wt_full	full	0.8		50	0.408481	wt_full_2-gram	full	0.1
51	0.6566	mt_wt_domain	full	0.8		51	0.40726	wt_domain_1-gram	domain	0.1
52	0.655834	wt_full_1-gram	full	0.8		52	0.403231	full_3-gram	domain	0.1
53	0.655827	mt_wt_domain_1-gram	full	0.8		53	0.402926	mt_domain	domain	0.1
54	0.65543	full_1-gram	full	0.8		54	0.402504	mt_wt_full_3-gram	full	0.1
55	0.653549	mt_full	full	0.8		55	0.400505	domain	domain	0.1
56	0.653489	wt_full_1-gram	domain	0.8		56	0.399884	full	full	0.1
57	0.653103	mt_full_2-gram	domain	0.8		57	0.399681	mt_wt_domain_1-gram	full	0.1
58	0.652476	mt_domain_1-gram	full	0.8		58	0.397768	mt_wt_full_1-gram	full	0.1
59	0.652415	mt_domain	domain	0.8		59	0.394909	wt_full	domain	0.1
60	0.651474	full_3-gram	full	0.8		60	0.390664	wt_full_1-gram	full	0.1
61	0.646024	full	full	0.8		61	0.389274	mt_domain	full	0.1
62	0.645254	wt_domain_1-gram	full	0.8		62	0.387549	wt_full_1-gram	domain	0.1
63	0.641676	mt_wt_full_1-gram	full	0.8		63	0.379099	mt_full	full	0.1
64	0.637144	domain_1-gram	full	0.8		64	0.363921	full	domain	0.1
65	0.623507	full	domain	0.8		65	0.362393	mt_full	domain	0.1
66	0.623379	bert	full	0.8		66	0.246373	bert	full	0.1

### Sheet: Pab1
rank	spearman	model_name	embedding_type	training_size		rank	spearman	model_name	embedding_type	training_size
1	0.763229	mt_full_3-gram	assay	0.8		1	0.604445	mt_wt_full_3-gram	full	0.1
2	0.756217	mt_full_3-gram	full	0.8		2	0.594439	wt_full_3-gram	full	0.1
3	0.753066	assay_3-gram	full	0.8		3	0.587691	wt_domain_3-gram	assay	0.1
4	0.750811	mt_domain_3-gram	assay	0.8		4	0.587605	mt_wt_domain_3-gram	assay	0.1
5	0.747304	full_2-gram	assay	0.8		5	0.586946	wt_full_3-gram	assay	0.1
6	0.74682	assay_3-gram	assay	0.8		6	0.584444	mt_wt_domain_3-gram	full	0.1
7	0.746594	wt_full_2-gram	assay	0.8		7	0.584444	wt_domain_3-gram	full	0.1
8	0.746523	domain_2-gram	assay	0.8		8	0.580943	mt_wt_full_3-gram	assay	0.1
9	0.746108	full_2-gram	full	0.8		9	0.579482	mt_wt_domain_2-gram	assay	0.1
10	0.744477	mt_assay_3-gram	assay	0.8		10	0.57751	wt_assay_2-gram	assay	0.1
11	0.743867	wt_assay_2-gram	assay	0.8		11	0.576048	wt_assay_3-gram	full	0.1
12	0.742369	wt_domain_2-gram	assay	0.8		12	0.576048	mt_wt_assay_3-gram	full	0.1
13	0.741581	mt_wt_assay_3-gram	full	0.8		13	0.573916	assay_3-gram	assay	0.1
14	0.741581	wt_assay_3-gram	full	0.8		14	0.570221	mt_domain_2-gram	full	0.1
15	0.740873	full_3-gram	full	0.8		15	0.569806	wt_full	assay	0.1
16	0.740825	mt_assay_3-gram	full	0.8		16	0.568843	mt_wt_full	assay	0.1
17	0.74065	wt_assay_2-gram	full	0.8		17	0.568238	mt_wt_assay_3-gram	assay	0.1
18	0.740382	wt_domain_3-gram	domain	0.8		18	0.568238	wt_assay_3-gram	assay	0.1
19	0.740382	mt_wt_domain_3-gram	domain	0.8		19	0.566465	mt_wt_domain_2-gram	full	0.1
20	0.739901	mt_wt_full_3-gram	full	0.8		20	0.565653	mt_wt_assay_2-gram	assay	0.1
21	0.739229	domain_3-gram	assay	0.8		21	0.565646	wt_assay_2-gram	full	0.1
22	0.738984	wt_full_3-gram	domain	0.8		22	0.565297	wt_domain_2-gram	assay	0.1
23	0.737745	mt_wt_domain_2-gram	assay	0.8		23	0.563402	wt_domain_2-gram	full	0.1
24	0.73689	mt_wt_assay_2-gram	full	0.8		24	0.563346	assay_3-gram	full	0.1
25	0.736805	wt_domain_3-gram	full	0.8		25	0.56326	mt_assay_3-gram	assay	0.1
26	0.736805	mt_wt_domain_3-gram	full	0.8		26	0.562946	assay_2-gram	full	0.1
27	0.736601	assay_2-gram	full	0.8		27	0.559573	mt_full_3-gram	assay	0.1
28	0.736466	mt_wt_assay_2-gram	assay	0.8		28	0.55871	mt_wt_full	full	0.1
29	0.736108	mt_wt_full_3-gram	assay	0.8		29	0.558165	mt_wt_full_2-gram	full	0.1
30	0.735723	full_3-gram	assay	0.8		30	0.555663	mt_wt_assay_2-gram	full	0.1
31	0.735463	wt_full_3-gram	assay	0.8		31	0.555117	wt_assay	full	0.1
32	0.735185	mt_domain_2-gram	full	0.8		32	0.554961	mt_domain_3-gram	assay	0.1
33	0.735082	mt_wt_assay_3-gram	domain	0.8		33	0.553616	mt_full	assay	0.1
34	0.735082	wt_assay_3-gram	domain	0.8		34	0.551819	mt_assay_3-gram	full	0.1
35	0.735024	mt_assay_2-gram	assay	0.8		35	0.551797	mt_wt_full_2-gram	assay	0.1
36	0.734702	domain_3-gram	full	0.8		36	0.550459	mt_full_3-gram	full	0.1
37	0.734625	wt_full_3-gram	full	0.8		37	0.55041	wt_full_2-gram	full	0.1
38	0.733884	assay_2-gram	assay	0.8		38	0.549547	domain	assay	0.1
39	0.733122	domain_2-gram	full	0.8		39	0.54942	wt_full	full	0.1
40	0.73305	mt_domain_3-gram	full	0.8		40	0.547708	wt_full_2-gram	assay	0.1
41	0.732	mt_wt_domain_3-gram	assay	0.8		41	0.547517	mt_wt_assay	assay	0.1
42	0.732	wt_domain_3-gram	assay	0.8		42	0.545849	assay	assay	0.1
43	0.73135	mt_wt_full_3-gram	domain	0.8		43	0.542479	wt_full_3-gram	domain	0.1
44	0.730357	wt_full_2-gram	full	0.8		44	0.541686	mt_wt_assay	full	0.1
45	0.729989	mt_wt_assay	full	0.8		45	0.541446	mt_domain_3-gram	full	0.1
46	0.728429	mt_domain_2-gram	assay	0.8		46	0.540917	mt_wt_full_1-gram	assay	0.1
47	0.727896	mt_assay_2-gram	full	0.8		47	0.540885	full_2-gram	domain	0.1
48	0.727609	wt_domain_2-gram	full	0.8		48	0.540657	mt_wt_full_3-gram	domain	0.1
49	0.726007	mt_wt_full	full	0.8		49	0.539953	wt_domain_3-gram	domain	0.1
50	0.725371	wt_assay_3-gram	assay	0.8		50	0.539953	mt_wt_domain_3-gram	domain	0.1
51	0.725371	mt_wt_assay_3-gram	assay	0.8		51	0.538627	domain_3-gram	full	0.1
52	0.724776	mt_domain_3-gram	domain	0.8		52	0.537863	wt_assay_1-gram	assay	0.1
53	0.724724	wt_full	full	0.8		53	0.537049	domain_2-gram	full	0.1
54	0.724439	mt_full_3-gram	domain	0.8		54	0.536976	full_2-gram	full	0.1
55	0.724133	mt_wt_full_2-gram	assay	0.8		55	0.535307	domain_3-gram	assay	0.1
56	0.722749	assay_3-gram	domain	0.8		56	0.532846	full_3-gram	assay	0.1
57	0.722319	mt_wt_assay	assay	0.8		57	0.530731	wt_assay	assay	0.1
58	0.721368	full_2-gram	domain	0.8		58	0.52968	full_3-gram	full	0.1
59	0.720037	assay	assay	0.8		59	0.528153	assay_2-gram	assay	0.1
60	0.719577	mt_domain	full	0.8		60	0.528091	mt_wt_assay_3-gram	domain	0.1
61	0.718775	wt_assay_2-gram	domain	0.8		61	0.528091	wt_assay_3-gram	domain	0.1
62	0.718261	mt_domain_2-gram	domain	0.8		62	0.527962	wt_domain	full	0.1
63	0.71806	mt_wt_domain_2-gram	full	0.8		63	0.526999	wt_assay_1-gram	full	0.1
64	0.717849	wt_assay_1-gram	assay	0.8		64	0.526641	domain	full	0.1
65	0.717459	mt_wt_full	assay	0.8		65	0.526489	assay	full	0.1
66	0.716735	mt_wt_full_2-gram	full	0.8		66	0.525632	mt_full	full	0.1
67	0.716415	mt_wt_full_1-gram	assay	0.8		67	0.525278	mt_wt_full_1-gram	full	0.1
68	0.716191	mt_full_2-gram	full	0.8		68	0.523352	wt_domain	assay	0.1
69	0.71586	wt_full_2-gram	domain	0.8		69	0.523312	mt_full_1-gram	assay	0.1
70	0.715623	wt_assay_1-gram	full	0.8		70	0.523242	mt_domain_2-gram	assay	0.1
71	0.714362	mt_full_2-gram	assay	0.8		71	0.522125	mt_domain_2-gram	domain	0.1
72	0.713781	wt_domain	assay	0.8		72	0.521798	mt_assay	assay	0.1
73	0.713528	mt_assay	full	0.8		73	0.520145	full_2-gram	assay	0.1
74	0.712611	mt_domain	assay	0.8		74	0.518237	mt_domain	full	0.1
75	0.712116	wt_full_1-gram	full	0.8		75	0.51727	mt_domain	assay	0.1
76	0.712062	mt_assay_3-gram	domain	0.8		76	0.517202	mt_full_2-gram	assay	0.1
77	0.711096	mt_full	assay	0.8		77	0.516701	mt_full_2-gram	full	0.1
78	0.711059	full_3-gram	domain	0.8		78	0.516025	wt_full_1-gram	assay	0.1
79	0.710793	wt_full	assay	0.8		79	0.51581	full	full	0.1
80	0.710488	wt_domain	domain	0.8		80	0.513412	mt_wt_assay_1-gram	assay	0.1
81	0.709879	mt_assay	assay	0.8		81	0.510758	mt_full_3-gram	domain	0.1
82	0.709818	mt_assay_1-gram	assay	0.8		82	0.510708	full	assay	0.1
83	0.709616	wt_full_1-gram	assay	0.8		83	0.510051	assay_3-gram	domain	0.1
84	0.709604	mt_full	full	0.8		84	0.509231	mt_assay_1-gram	assay	0.1
85	0.709198	mt_wt_domain_2-gram	domain	0.8		85	0.509	mt_domain_1-gram	assay	0.1
86	0.708734	wt_full	domain	0.8		86	0.507666	assay_2-gram	domain	0.1
87	0.708723	mt_wt_assay_1-gram	full	0.8		87	0.506925	mt_assay_2-gram	assay	0.1
88	0.70859	wt_domain	full	0.8		88	0.505149	mt_wt_assay_1-gram	full	0.1
89	0.708479	wt_domain_2-gram	domain	0.8		89	0.503713	wt_full_1-gram	full	0.1
90	0.708436	domain	assay	0.8		90	0.503437	mt_wt_domain	assay	0.1
91	0.707265	mt_wt_full_1-gram	full	0.8		91	0.502631	mt_domain_3-gram	domain	0.1
92	0.707063	assay	full	0.8		92	0.502445	mt_assay	full	0.1
93	0.706557	mt_full_1-gram	full	0.8		93	0.50015	mt_wt_domain	full	0.1
94	0.705828	wt_assay	full	0.8		94	0.499775	full_3-gram	domain	0.1
95	0.70578	mt_full_1-gram	assay	0.8		95	0.498651	full	domain	0.1
96	0.70418	mt_domain_1-gram	assay	0.8		96	0.49837	wt_full	domain	0.1
97	0.702859	full	full	0.8		97	0.497244	wt_full_2-gram	domain	0.1
98	0.702254	mt_wt_assay_2-gram	domain	0.8		98	0.496715	domain	domain	0.1
99	0.701412	mt_assay_2-gram	domain	0.8		99	0.49303	mt_full_1-gram	full	0.1
100	0.701288	wt_assay	assay	0.8		100	0.492141	wt_domain_1-gram	assay	0.1
101	0.700765	domain_3-gram	domain	0.8		101	0.49176	mt_wt_domain_1-gram	assay	0.1
102	0.700067	full	domain	0.8		102	0.490249	mt_domain_1-gram	full	0.1
103	0.699528	bert	domain	0.8		103	0.489832	mt_wt_full	domain	0.1
104	0.698623	wt_assay_1-gram	domain	0.8		104	0.489143	mt_assay_2-gram	full	0.1
105	0.697713	mt_wt_full_2-gram	domain	0.8		105	0.48491	mt_full_2-gram	domain	0.1
106	0.697474	mt_assay_1-gram	full	0.8		106	0.483589	wt_domain_1-gram	full	0.1
107	0.697064	mt_assay	domain	0.8		107	0.482726	assay	domain	0.1
108	0.696493	domain	full	0.8		108	0.482463	domain_2-gram	assay	0.1
109	0.69601	mt_wt_domain	assay	0.8		109	0.481851	mt_assay	domain	0.1
110	0.69457	mt_wt_assay_1-gram	assay	0.8		110	0.481708	wt_domain_2-gram	domain	0.1
111	0.694417	wt_full_1-gram	domain	0.8		111	0.479769	mt_wt_domain_1-gram	full	0.1
112	0.693878	domain_2-gram	domain	0.8		112	0.477063	mt_domain	domain	0.1
113	0.693753	domain_1-gram	assay	0.8		113	0.475096	mt_wt_domain_2-gram	domain	0.1
114	0.693611	full	assay	0.8		114	0.472525	mt_assay_1-gram	full	0.1
115	0.69339	assay	domain	0.8		115	0.469691	wt_assay_2-gram	domain	0.1
116	0.693331	mt_wt_full	domain	0.8		116	0.468613	mt_wt_assay	domain	0.1
117	0.691891	wt_domain_1-gram	full	0.8		117	0.465051	wt_full_1-gram	domain	0.1
118	0.691598	mt_full_2-gram	domain	0.8		118	0.463881	domain_2-gram	domain	0.1
119	0.690317	assay_2-gram	domain	0.8		119	0.463431	mt_assay_3-gram	domain	0.1
120	0.689189	mt_wt_assay_1-gram	domain	0.8		120	0.463345	mt_full	domain	0.1
121	0.689019	wt_assay	domain	0.8		121	0.460655	mt_assay_2-gram	domain	0.1
122	0.688929	mt_wt_domain_1-gram	full	0.8		122	0.459891	domain_1-gram	assay	0.1
123	0.688928	mt_domain_1-gram	full	0.8		123	0.459237	domain_3-gram	domain	0.1
124	0.688138	mt_domain	domain	0.8		124	0.456728	assay_1-gram	assay	0.1
125	0.687072	assay_1-gram	assay	0.8		125	0.455284	full_1-gram	full	0.1
126	0.686905	assay_1-gram	full	0.8		126	0.454383	assay_1-gram	full	0.1
127	0.686507	wt_domain_1-gram	assay	0.8		127	0.453981	mt_wt_full_2-gram	domain	0.1
128	0.685748	domain_1-gram	domain	0.8		128	0.452611	domain_1-gram	full	0.1
129	0.685625	mt_wt_domain_1-gram	assay	0.8		129	0.451403	bert	domain	0.1
130	0.685324	full_1-gram	assay	0.8		130	0.446972	assay_1-gram	domain	0.1
131	0.684047	mt_wt_assay	domain	0.8		131	0.433117	full_1-gram	assay	0.1
132	0.682501	domain_1-gram	full	0.8		132	0.431158	mt_full_1-gram	domain	0.1
133	0.682434	mt_assay_1-gram	domain	0.8		133	0.429934	wt_assay_1-gram	domain	0.1
134	0.682311	mt_wt_domain	full	0.8		134	0.427666	bert	full	0.1
135	0.679789	assay_1-gram	domain	0.8		135	0.427108	mt_assay_1-gram	domain	0.1
136	0.678025	full_1-gram	full	0.8		136	0.426868	wt_assay	domain	0.1
137	0.678018	full_1-gram	domain	0.8		137	0.426049	wt_domain	domain	0.1
138	0.671145	domain	domain	0.8		138	0.425832	mt_wt_domain_1-gram	domain	0.1
139	0.670696	mt_full	domain	0.8		139	0.423028	mt_wt_assay_1-gram	domain	0.1
140	0.668918	mt_wt_domain	domain	0.8		140	0.412214	full_1-gram	domain	0.1
141	0.666858	mt_wt_domain_1-gram	domain	0.8		141	0.406477	bert	assay	0.1
142	0.666772	bert	assay	0.8		142	0.405811	domain_1-gram	domain	0.1
143	0.664475	mt_wt_full_1-gram	domain	0.8		143	0.400035	mt_wt_assay_2-gram	domain	0.1
144	0.663692	mt_domain_1-gram	domain	0.8		144	0.395105	mt_wt_domain	domain	0.1
145	0.663412	bert	full	0.8		145	0.392677	mt_wt_full_1-gram	domain	0.1
146	0.656923	wt_domain_1-gram	domain	0.8		146	0.381105	wt_domain_1-gram	domain	0.1
147	0.656183	mt_full_1-gram	domain	0.8		147	0.376709	mt_domain_1-gram	domain	0.1

### Sheet: PTEN
rank	spearman	model_name	embedding_type	training_size		rank	spearman	model_name	embedding_type	training_size
1	0.621344	full	full	0.8		1	0.456662	wt_full	full	0.1
2	0.615049	wt_full	full	0.8		2	0.454273	full	full	0.1
3	0.537669	bert	full	0.8		3	0.285471	bert	full	0.1

### Sheet: HSP90
rank	spearman	model_name	embedding_type	training_size		rank	spearman	model_name	embedding_type	training_size
1	0.577274	domain_2-gram	full	0.8		1	0.430654	wt_full	domain	0.1
2	0.573321	mt_wt_domain_2-gram	full	0.8		2	0.429852	wt_full	full	0.1
3	0.568587	wt_full	full	0.8		3	0.429365	full	full	0.1
4	0.567214	mt_wt_domain	full	0.8		4	0.420528	mt_wt_domain	full	0.1
5	0.564878	mt_wt_domain_1-gram	domain	0.8		5	0.415285	mt_wt_full	full	0.1
6	0.5646	full	full	0.8		6	0.411901	mt_wt_domain_2-gram	full	0.1
7	0.563552	mt_wt_domain_2-gram	domain	0.8		7	0.411376	wt_full_1-gram	full	0.1
8	0.563134	mt_wt_full_2-gram	full	0.8		8	0.411046	mt_wt_full_2-gram	full	0.1
9	0.561499	wt_domain_2-gram	domain	0.8		9	0.410654	domain_2-gram	full	0.1
10	0.56148	mt_domain	full	0.8		10	0.410462	full_3-gram	domain	0.1
11	0.559621	mt_wt_full	domain	0.8		11	0.408377	mt_domain_1-gram	domain	0.1
12	0.559397	mt_wt_full_1-gram	domain	0.8		12	0.408376	mt_wt_full	domain	0.1
13	0.559384	wt_full_1-gram	full	0.8		13	0.406818	full	domain	0.1
14	0.559295	domain_2-gram	domain	0.8		14	0.404663	wt_full_1-gram	domain	0.1
15	0.558777	wt_domain	full	0.8		15	0.403181	wt_full_2-gram	full	0.1
16	0.558633	mt_wt_full_2-gram	domain	0.8		16	0.397746	wt_domain	full	0.1
17	0.558141	domain_3-gram	full	0.8		17	0.39579	mt_domain_2-gram	domain	0.1
18	0.557685	mt_wt_full	full	0.8		18	0.395389	mt_domain_2-gram	full	0.1
19	0.557544	full_3-gram	domain	0.8		19	0.39377	domain_2-gram	domain	0.1
20	0.55658	full_2-gram	full	0.8		20	0.393149	mt_full_1-gram	domain	0.1
21	0.556527	full_3-gram	full	0.8		21	0.392641	mt_full	domain	0.1
22	0.554571	wt_full	domain	0.8		22	0.392301	wt_full_2-gram	domain	0.1
23	0.553774	wt_full_1-gram	domain	0.8		23	0.391341	mt_wt_domain	domain	0.1
24	0.550122	full	domain	0.8		24	0.390827	full_3-gram	full	0.1
25	0.549169	wt_domain_2-gram	full	0.8		25	0.390401	full_2-gram	domain	0.1
26	0.547643	wt_full_2-gram	full	0.8		26	0.390037	wt_domain	domain	0.1
27	0.547606	domain	full	0.8		27	0.389641	full_2-gram	full	0.1
28	0.547245	mt_domain_2-gram	domain	0.8		28	0.388713	mt_full	full	0.1
29	0.546689	mt_domain_1-gram	domain	0.8		29	0.388517	mt_full_3-gram	full	0.1
30	0.546407	mt_full_3-gram	full	0.8		30	0.38843	full_1-gram	domain	0.1
31	0.546342	wt_domain_1-gram	domain	0.8		31	0.388324	wt_domain_2-gram	domain	0.1
32	0.54559	mt_wt_domain	domain	0.8		32	0.387681	wt_domain_1-gram	domain	0.1
33	0.544613	domain	domain	0.8		33	0.386538	mt_wt_domain_2-gram	domain	0.1
34	0.544445	domain_1-gram	domain	0.8		34	0.384505	mt_full_2-gram	domain	0.1
35	0.544205	mt_wt_domain_1-gram	full	0.8		35	0.384387	domain	full	0.1
36	0.544136	wt_full_2-gram	domain	0.8		36	0.384153	mt_domain	full	0.1
37	0.543606	mt_full_1-gram	domain	0.8		37	0.38407	mt_wt_full_2-gram	domain	0.1
38	0.543466	wt_domain	domain	0.8		38	0.383485	wt_domain_1-gram	full	0.1
39	0.543025	mt_domain_3-gram	full	0.8		39	0.383276	domain_1-gram	domain	0.1
40	0.542908	full_2-gram	domain	0.8		40	0.383229	full_1-gram	full	0.1
41	0.542344	mt_domain_2-gram	full	0.8		41	0.379167	mt_wt_domain_1-gram	domain	0.1
42	0.541756	mt_full	full	0.8		42	0.379073	mt_domain_3-gram	full	0.1
43	0.541556	wt_domain_1-gram	full	0.8		43	0.377635	domain_3-gram	full	0.1
44	0.540815	mt_domain_1-gram	full	0.8		44	0.376328	mt_full_2-gram	full	0.1
45	0.539185	bert	full	0.8		45	0.37603	domain_1-gram	full	0.1
46	0.538724	mt_full_3-gram	domain	0.8		46	0.375505	mt_wt_full_1-gram	domain	0.1
47	0.537232	full_1-gram	domain	0.8		47	0.372307	domain_3-gram	domain	0.1
48	0.535901	mt_domain	domain	0.8		48	0.369827	mt_domain_3-gram	domain	0.1
49	0.535349	mt_full_2-gram	domain	0.8		49	0.368605	wt_domain_2-gram	full	0.1
50	0.53516	mt_full_2-gram	full	0.8		50	0.36525	mt_domain	domain	0.1
51	0.533175	mt_domain_3-gram	domain	0.8		51	0.364465	domain	domain	0.1
52	0.530784	mt_full_1-gram	full	0.8		52	0.358956	mt_full_3-gram	domain	0.1
53	0.526547	domain_3-gram	domain	0.8		53	0.358555	mt_domain_1-gram	full	0.1
54	0.526432	mt_full	domain	0.8		54	0.351838	bert	domain	0.1
55	0.523228	full_1-gram	full	0.8		55	0.343209	mt_full_1-gram	full	0.1
56	0.520983	bert	domain	0.8		56	0.34059	mt_wt_full_1-gram	full	0.1
57	0.513815	domain_1-gram	full	0.8		57	0.336552	mt_wt_domain_1-gram	full	0.1
58	0.506035	mt_wt_full_1-gram	full	0.8		58	0.325655	bert	full	0.1

### Sheet: GAL4
rank	spearman	model_name	embedding_type	training_size		rank	spearman	model_name	embedding_type	training_size
1	0.693695	mt_wt_domain	domain	0.8		1	0.498976	assay	assay	0.1
2	0.686307	wt_assay	domain	0.8		2	0.478638	mt_assay	domain	0.1
3	0.684649	mt_wt_full	assay	0.8		3	0.476354	mt_wt_domain	domain	0.1
4	0.683931	full	domain	0.8		4	0.475685	domain	domain	0.1
5	0.683795	mt_wt_assay	domain	0.8		5	0.472283	full	assay	0.1
6	0.683023	wt_assay	full	0.8		6	0.464968	mt_wt_assay	assay	0.1
7	0.682167	mt_wt_domain	assay	0.8		7	0.464852	assay	domain	0.1
8	0.682109	wt_domain	assay	0.8		8	0.460583	full	full	0.1
9	0.680938	full	full	0.8		9	0.460052	mt_full	domain	0.1
10	0.679026	wt_domain	domain	0.8		10	0.459012	wt_domain	domain	0.1
11	0.6776	mt_assay_1-gram	assay	0.8		11	0.45829	mt_wt_assay	domain	0.1
12	0.677509	mt_full	full	0.8		12	0.45512	wt_domain	full	0.1
13	0.673601	domain	full	0.8		13	0.452971	wt_domain	assay	0.1
14	0.673505	mt_domain	assay	0.8		14	0.449374	mt_full	assay	0.1
15	0.673321	mt_full	domain	0.8		15	0.447311	mt_wt_full	domain	0.1
16	0.673281	wt_assay_2-gram	domain	0.8		16	0.441757	mt_assay	assay	0.1
17	0.672278	mt_assay	domain	0.8		17	0.438176	mt_wt_domain	full	0.1
18	0.672102	full	assay	0.8		18	0.437696	mt_wt_domain	assay	0.1
19	0.671527	mt_wt_full	full	0.8		19	0.436161	mt_domain	domain	0.1
20	0.670748	assay	domain	0.8		20	0.431624	wt_assay	domain	0.1
21	0.670688	mt_wt_full	domain	0.8		21	0.430886	mt_wt_full	assay	0.1
22	0.669456	wt_assay	assay	0.8		22	0.428976	wt_full	assay	0.1
23	0.669399	mt_full	assay	0.8		23	0.42873	wt_assay	assay	0.1
24	0.669266	domain	domain	0.8		24	0.424522	mt_wt_assay	full	0.1
25	0.668349	mt_wt_assay	assay	0.8		25	0.423608	assay	full	0.1
26	0.666326	wt_domain	full	0.8		26	0.423543	domain	assay	0.1
27	0.665296	mt_wt_assay	full	0.8		27	0.41409	wt_assay	full	0.1
28	0.664907	mt_wt_domain_1-gram	assay	0.8		28	0.411894	mt_assay	full	0.1
29	0.664525	wt_full_2-gram	full	0.8		29	0.411785	full	domain	0.1
30	0.663759	wt_full	full	0.8		30	0.411443	mt_domain	assay	0.1
31	0.662366	wt_domain_2-gram	domain	0.8		31	0.406034	mt_full	full	0.1
32	0.661103	mt_wt_full_1-gram	assay	0.8		32	0.400789	mt_domain	full	0.1
33	0.660875	assay	full	0.8		33	0.393433	domain	full	0.1
34	0.660852	assay	assay	0.8		34	0.391038	wt_domain_2-gram	domain	0.1
35	0.660307	mt_assay	full	0.8		35	0.388664	assay_2-gram	assay	0.1
36	0.659781	wt_full	assay	0.8		36	0.376761	wt_full_2-gram	domain	0.1
37	0.658476	domain	assay	0.8		37	0.372401	wt_assay_2-gram	domain	0.1
38	0.658425	mt_assay	assay	0.8		38	0.369826	mt_full_2-gram	domain	0.1
39	0.656927	mt_full_1-gram	full	0.8		39	0.362058	wt_full	domain	0.1
40	0.656815	wt_full	domain	0.8		40	0.360626	mt_assay_2-gram	domain	0.1
41	0.654848	mt_domain	domain	0.8		41	0.35852	mt_wt_full	full	0.1
42	0.654693	mt_wt_assay_1-gram	domain	0.8		42	0.357334	wt_full	full	0.1
43	0.653624	mt_full_1-gram	assay	0.8		43	0.344834	mt_wt_full_2-gram	domain	0.1
44	0.653575	mt_assay_1-gram	full	0.8		44	0.338338	mt_wt_domain_2-gram	domain	0.1
45	0.653141	domain_2-gram	domain	0.8		45	0.337998	mt_assay_2-gram	assay	0.1
46	0.652398	mt_full_2-gram	full	0.8		46	0.331942	mt_wt_assay_1-gram	full	0.1
47	0.651827	mt_wt_domain_1-gram	full	0.8		47	0.331618	wt_full_2-gram	full	0.1
48	0.651676	wt_domain_2-gram	assay	0.8		48	0.327872	mt_wt_domain_2-gram	assay	0.1
49	0.65163	wt_full_2-gram	assay	0.8		49	0.326402	mt_full_2-gram	assay	0.1
50	0.651619	mt_wt_full_2-gram	domain	0.8		50	0.326308	mt_wt_domain_1-gram	assay	0.1
51	0.650997	mt_wt_assay_1-gram	full	0.8		51	0.325651	mt_domain_2-gram	domain	0.1
52	0.650498	mt_full_1-gram	domain	0.8		52	0.324556	domain_2-gram	assay	0.1
53	0.64962	mt_wt_domain	full	0.8		53	0.319959	wt_domain_2-gram	assay	0.1
54	0.649008	mt_domain_2-gram	domain	0.8		54	0.318938	wt_assay_2-gram	assay	0.1
55	0.648001	mt_wt_assay_2-gram	full	0.8		55	0.318509	domain_2-gram	domain	0.1
56	0.64781	mt_full_2-gram	assay	0.8		56	0.317105	mt_wt_assay_2-gram	domain	0.1
57	0.647219	mt_wt_domain_2-gram	full	0.8		57	0.312875	full_2-gram	assay	0.1
58	0.647148	mt_wt_full_2-gram	full	0.8		58	0.312476	mt_wt_assay_2-gram	full	0.1
59	0.6465	mt_wt_full_1-gram	domain	0.8		59	0.311791	mt_wt_full_1-gram	assay	0.1
60	0.645142	wt_assay_2-gram	full	0.8		60	0.310831	full_3-gram	assay	0.1
61	0.644986	mt_wt_assay_2-gram	assay	0.8		61	0.30833	full_2-gram	full	0.1
62	0.644021	mt_domain	full	0.8		62	0.299038	mt_domain_2-gram	full	0.1
63	0.643589	assay_2-gram	full	0.8		63	0.298387	wt_domain_2-gram	full	0.1
64	0.642124	mt_wt_domain_1-gram	domain	0.8		64	0.297891	mt_wt_domain_2-gram	full	0.1
65	0.64175	wt_domain_2-gram	full	0.8		65	0.297027	mt_full_1-gram	full	0.1
66	0.641196	wt_full_2-gram	domain	0.8		66	0.295203	mt_full_2-gram	full	0.1
67	0.641123	mt_wt_assay_1-gram	assay	0.8		67	0.294534	mt_wt_full_2-gram	assay	0.1
68	0.640881	full_1-gram	full	0.8		68	0.292041	mt_wt_full_2-gram	full	0.1
69	0.640582	assay_2-gram	assay	0.8		69	0.291342	wt_assay_2-gram	full	0.1
70	0.639715	assay_1-gram	full	0.8		70	0.290801	assay_2-gram	domain	0.1
71	0.639545	mt_assay_2-gram	domain	0.8		71	0.287977	wt_full_2-gram	assay	0.1
72	0.638963	wt_assay_2-gram	assay	0.8		72	0.284811	mt_wt_full_1-gram	full	0.1
73	0.636552	mt_domain_1-gram	assay	0.8		73	0.284327	wt_full_1-gram	domain	0.1
74	0.63637	mt_assay_2-gram	assay	0.8		74	0.28373	mt_assay_1-gram	full	0.1
75	0.636123	wt_domain_1-gram	assay	0.8		75	0.283463	mt_full_1-gram	assay	0.1
76	0.635591	mt_domain_1-gram	full	0.8		76	0.282363	mt_domain_3-gram	full	0.1
77	0.635191	mt_assay_1-gram	domain	0.8		77	0.281688	mt_assay_1-gram	domain	0.1
78	0.633999	full_2-gram	full	0.8		78	0.281284	full_3-gram	full	0.1
79	0.633469	wt_assay_1-gram	full	0.8		79	0.281172	domain_2-gram	full	0.1
80	0.631478	mt_assay_2-gram	full	0.8		80	0.27876	full_2-gram	domain	0.1
81	0.631291	domain_2-gram	assay	0.8		81	0.277511	wt_full_1-gram	full	0.1
82	0.630364	mt_full_2-gram	domain	0.8		82	0.276758	full_1-gram	full	0.1
83	0.629435	domain_2-gram	full	0.8		83	0.275268	mt_assay_3-gram	full	0.1
84	0.628612	mt_wt_full_2-gram	assay	0.8		84	0.274933	assay_3-gram	full	0.1
85	0.628423	full_2-gram	domain	0.8		85	0.274891	mt_wt_assay_2-gram	assay	0.1
86	0.627549	mt_wt_domain_2-gram	domain	0.8		86	0.273608	mt_wt_domain_1-gram	full	0.1
87	0.625813	mt_wt_domain_2-gram	assay	0.8		87	0.271956	mt_domain_1-gram	domain	0.1
88	0.624629	assay_1-gram	assay	0.8		88	0.271205	assay_3-gram	assay	0.1
89	0.624579	assay_2-gram	domain	0.8		89	0.269485	wt_full_1-gram	assay	0.1
90	0.624432	mt_domain_2-gram	full	0.8		90	0.266232	mt_assay_2-gram	full	0.1
91	0.623258	mt_wt_full_1-gram	full	0.8		91	0.265677	assay_3-gram	domain	0.1
92	0.622366	domain_1-gram	assay	0.8		92	0.264387	mt_full_1-gram	domain	0.1
93	0.622001	wt_full_1-gram	full	0.8		93	0.263906	full_1-gram	assay	0.1
94	0.621131	full_3-gram	full	0.8		94	0.263182	assay_1-gram	assay	0.1
95	0.619537	wt_domain_1-gram	domain	0.8		95	0.257791	mt_domain_2-gram	assay	0.1
96	0.619354	domain_1-gram	domain	0.8		96	0.257598	mt_domain_1-gram	full	0.1
97	0.618844	mt_domain_3-gram	assay	0.8		97	0.257038	assay_2-gram	full	0.1
98	0.61777	mt_assay_3-gram	full	0.8		98	0.257028	mt_wt_assay_1-gram	assay	0.1
99	0.616512	mt_full_3-gram	assay	0.8		99	0.251391	mt_wt_assay_1-gram	domain	0.1
100	0.61624	mt_wt_assay_2-gram	domain	0.8		100	0.244884	mt_wt_domain_1-gram	domain	0.1
101	0.615678	full_1-gram	domain	0.8		101	0.240555	mt_assay_1-gram	assay	0.1
102	0.615085	mt_assay_3-gram	assay	0.8		102	0.239047	full_3-gram	domain	0.1
103	0.615051	mt_domain_3-gram	full	0.8		103	0.238	domain_1-gram	domain	0.1
104	0.614495	mt_wt_assay_3-gram	assay	0.8		104	0.237668	domain_1-gram	full	0.1
105	0.614495	mt_wt_domain_3-gram	assay	0.8		105	0.236954	mt_wt_assay_3-gram	full	0.1
106	0.614495	mt_wt_full_3-gram	assay	0.8		106	0.236954	bert	full	0.1
107	0.614495	wt_full_3-gram	assay	0.8		107	0.236954	wt_domain_3-gram	full	0.1
108	0.614495	bert	assay	0.8		108	0.236954	mt_wt_domain_3-gram	full	0.1
109	0.614495	wt_domain_3-gram	assay	0.8		109	0.236656	mt_wt_full_3-gram	full	0.1
110	0.614495	wt_assay_3-gram	assay	0.8		110	0.236656	wt_assay_3-gram	full	0.1
111	0.614357	domain_3-gram	assay	0.8		111	0.236656	wt_full_3-gram	full	0.1
112	0.612399	domain_1-gram	full	0.8		112	0.236551	domain_3-gram	full	0.1
113	0.612396	wt_full_1-gram	assay	0.8		113	0.231442	mt_domain_1-gram	assay	0.1
114	0.612045	full_3-gram	assay	0.8		114	0.220766	mt_wt_full_1-gram	domain	0.1
115	0.612035	full_2-gram	assay	0.8		115	0.216295	mt_assay_3-gram	assay	0.1
116	0.610732	mt_domain_1-gram	domain	0.8		116	0.216158	mt_domain_3-gram	assay	0.1
117	0.61055	wt_full_1-gram	domain	0.8		117	0.214792	wt_assay_1-gram	full	0.1
118	0.610541	wt_assay_1-gram	domain	0.8		118	0.214703	mt_full_3-gram	full	0.1
119	0.610183	assay_3-gram	domain	0.8		119	0.203875	mt_wt_domain_3-gram	assay	0.1
120	0.608823	mt_wt_full_3-gram	full	0.8		120	0.203875	mt_wt_assay_3-gram	assay	0.1
121	0.608823	bert	full	0.8		121	0.203875	mt_wt_full_3-gram	assay	0.1
122	0.608823	mt_wt_domain_3-gram	full	0.8		122	0.203875	bert	assay	0.1
123	0.608823	mt_wt_assay_3-gram	full	0.8		123	0.203875	wt_full_3-gram	assay	0.1
124	0.608823	wt_full_3-gram	full	0.8		124	0.203875	wt_assay_3-gram	assay	0.1
125	0.608823	wt_domain_3-gram	full	0.8		125	0.203759	domain_3-gram	assay	0.1
126	0.608823	wt_assay_3-gram	full	0.8		126	0.203695	wt_domain_3-gram	assay	0.1
127	0.608745	domain_3-gram	full	0.8		127	0.203132	wt_assay_1-gram	domain	0.1
128	0.608	full_1-gram	assay	0.8		128	0.203113	wt_domain_1-gram	domain	0.1
129	0.605883	mt_full_3-gram	full	0.8		129	0.200165	mt_full_3-gram	assay	0.1
130	0.605613	assay_1-gram	domain	0.8		130	0.193719	assay_1-gram	full	0.1
131	0.605464	assay_3-gram	full	0.8		131	0.191413	domain_1-gram	assay	0.1
132	0.604418	mt_domain_2-gram	assay	0.8		132	0.189993	full_1-gram	domain	0.1
133	0.602704	wt_assay_1-gram	assay	0.8		133	0.189892	wt_domain_1-gram	assay	0.1
134	0.600865	wt_domain_1-gram	full	0.8		134	0.184645	assay_1-gram	domain	0.1
135	0.599329	domain_3-gram	domain	0.8		135	0.180743	wt_assay_1-gram	assay	0.1
136	0.599059	mt_wt_full_3-gram	domain	0.8		136	0.163716	mt_domain_3-gram	domain	0.1
137	0.599059	bert	domain	0.8		137	0.160864	mt_assay_3-gram	domain	0.1
138	0.599059	wt_full_3-gram	domain	0.8		138	0.158264	mt_full_3-gram	domain	0.1
139	0.599059	wt_domain_3-gram	domain	0.8		139	0.157253	mt_wt_domain_3-gram	domain	0.1
140	0.599059	mt_wt_domain_3-gram	domain	0.8		140	0.157253	wt_domain_3-gram	domain	0.1
141	0.599059	mt_wt_assay_3-gram	domain	0.8		141	0.157228	mt_wt_assay_3-gram	domain	0.1
142	0.599059	wt_assay_3-gram	domain	0.8		142	0.157228	wt_full_3-gram	domain	0.1
143	0.598899	mt_full_3-gram	domain	0.8		143	0.157228	bert	domain	0.1
144	0.597932	mt_domain_3-gram	domain	0.8		144	0.157228	mt_wt_full_3-gram	domain	0.1
145	0.597056	full_3-gram	domain	0.8		145	0.157228	wt_assay_3-gram	domain	0.1
146	0.595546	mt_assay_3-gram	domain	0.8		146	0.157216	domain_3-gram	domain	0.1
147	0.59533	assay_3-gram	assay	0.8		147	0.156565	wt_domain_1-gram	full	0.1
