## Supplementary Data S2 for "Evotuning protocols for Transformer-based variant effect prediction on multi-domain proteins"

### Sheet: results
Protein category	Protein	Training size	Protocol
			Pre-training	Full	A	B	C
A	TEM-1	0.9	0.7	0.78	0.79	-	-
		0.8	0.7	0.78	0.78	-	-
		0.5	0.67	0.76	0.76	-	-
		0.3	0.63	0.73	0.74	-	-
		0.1	0.45	0.64	0.64	-	-
		0.01	0.1	0.15	0.24	-	-
	APH(3')-II	0.9	0.67	0.68	0.68	-	-
		0.8	0.67	0.68	0.68	-	-
		0.5	0.63	0.65	0.65	-	-
		0.3	0.57	0.6	0.6	-	-
		0.1	0.38	0.42	0.45	-	-
		0.01	0.05	0.08	0.09	-	-
B	Ubiquitin	0.9	0.57	0.59	0.61	0.62	0.62
		0.8	0.58	0.58	0.6	0.61	0.6
		0.5	0.54	0.55	0.59	0.59	0.57
		0.3	0.49	0.52	0.54	0.55	0.54
		0.1	0.35	0.39	0.41	0.43	0.4
		0.01	0.05	0.04	0.08	0.11	0.09
	YAP65	0.9	0.63	0.7	0.72	0.76	0.7
		0.8	0.62	0.72	0.74	0.77	0.7
		0.5	0.52	0.7	0.71	0.75	0.67
		0.3	0.37	0.62	0.67	0.69	0.62
		0.1	0.07	0.32	0.39	0.47	0.4
		0.01	-	-	-	-	-
	E3 ligase	0.9	0.22	0.41	0.45	0.49	0.41
		0.8	0.16	0.39	0.44	0.48	0.41
		0.5	0.04	0.36	0.39	0.43	0.37
		0.3	0.01	0.31	0.34	0.4	0.33
		0.1	0.01	0.15	0.17	0.25	0.21
		0.01	-	-	-	-	-
C	PSD95	0.9	0.63	0.67	0.69	0.7	0.69
		0.8	0.62	0.65	0.67	0.69	0.69
		0.5	0.56	0.6	0.64	0.65	0.67
		0.3	0.47	0.54	0.59	0.61	0.63
		0.1	0.25	0.4	0.47	0.47	0.5
		0.01	0.02	0.05	0.12	0.16	0.11
	Pab1	0.9	0.66	0.7	0.72	0.7	0.76
		0.8	0.66	0.7	0.73	0.71	0.76
		0.5	0.63	0.68	0.7	0.68	0.73
		0.3	0.58	0.65	0.67	0.62	0.69
		0.1	0.43	0.52	0.56	0.5	0.59
		0.01	0.1	0.01	0.07	0.07	0.19
D	HSP90	0.9	0.53	0.56	0.56	0.54	0.55
		0.8	0.54	0.56	0.57	0.55	0.56
		0.5	0.5	0.55	0.55	0.53	0.54
		0.3	0.46	0.52	0.52	0.5	0.5
		0.1	0.33	0.43	0.43	0.39	0.41
		0.01	0.08	0.1	0.14	0.08	0.16
	GAL4	0.9	0.62	0.68	0.68	0.69	0.63
		0.8	0.61	0.68	0.68	0.69	0.62
		0.5	0.56	0.66	0.66	0.66	0.57
		0.3	0.48	0.63	0.63	0.61	0.49
		0.1	0.24	0.46	0.46	0.48	0.31
		0.01	0.05	0.09	0.1	0.11	0.06
